# Metabolic engineering of *Salmonella enterica* for coupled kynurenine sensing and depletion enhances antitumor efficacy

**DOI:** 10.64898/2026.09.23.753816

**Authors:** Kontham Kulangara Varsha, Akeem Santos, Tingting Xiao, Zeneng Wang, Rashmi Bharti, Mahima Arora, Austin M Williams, John Peterson, Justin D. Lathia, Stanley L. Hazen, Nan Zhang, Philip Ahern, Ofer Reizes, Mohammed Dwidar

**Author notes:** Correspondence (Mohammed Dwidar). Contributed equally as co-first authors (Kontham Kulangara Varsha, Akeem Santos).

## Abstract

Immunosuppressive tumor metabolic microenvironment remains a major barrier to effective cancer therapy. Tumor-targeting Salmonella enterica strains were engineered to deplete the intratumoral immunosuppressive kynurenine, triggering metabolic rewiring and fostering an active antitumor immune microenvironment. Equipping S. enterica VNP20009 with bacterial kynureninase enzyme (KynU) and a kynurenine transporter enabled efficient intratumoral kynurenine degradation. We then developed a next-generation strain, AD51, combining quorum-sensing controlled KynU expression with kynurenine-dependent growth and tumor targeting. AD51 induced robust immune activation and exhibited better anti-tumor efficacy. The addition of intratumoral exogenous IFNγ to AD51 synergistically enhanced immune activation and antitumor efficacy in murine ovarian cancer and melanoma models, reducing tumor burden by 75% and 84%, respectively, compared with untreated controls (p<0.0001 for both). Our data establishes a framework for engineering bacteria to target and degrade tumor immunosuppressive metabolites while coupling bacterial growth to metabolite availability, paving the way for more precise and programmable microbial therapies.
