## Supplementary material for "Metabolic engineering of *Salmonella enterica* for coupled kynurenine sensing and depletion enhances antitumor efficacy": Table S1

### Sheet: Sheet1
Antibody	Fluorochrome	Catalogue	Company
NK1.1	Spark UV 387	108771	Biolegened
LY6G	BV570	127629	Biolegened
CD4	BV605	100547	Biolegened
CD8a	BV650	100742	Biolegened
CD25	BV711	102049	Biolegened
TNFα	BV750	506358	Biolegened
FoxP3	PE	126404	Biolegened
CD45	Spark Violet 538	103179	Biolegened
CD206	PE-Fire700	141742	Biolegened
CD3	PE-Fire810	100277	Biolegened
CD11B	APC	101212	Biolegened
IFNγ	Spark NIR 685	505861	Biolegened
Live/Dead	Biotium Live-or-Dye 615/740	32015	Biotium
GZMB	APC-Fire750	372210	Biolegened
F4/80	APC-Fire810	123166	Biolegened
LY6C	AF 700	128024	Biolegened
CD178	BB515	130-120-931	Miltenyi
